# Long-term severe hypoxia adaptation induces non-canonical EMT and a novel Wilms Tumor 1 (WT1) isoform

**DOI:** 10.1101/2023.09.01.554461

**Authors:** Jordan Quenneville, Albert Feghaly, Margaux Tual, François Major, Etienne Gagnon

**Affiliations:** Institute for Research in Immunology and Cancer; Department of Molecular Biology, Université de Montréal; Department of Microbiology, Infectology, and Immunology, Faculty of Medicine, Université de Montréal; Department of Computer Science and Operations Research, Faculty of Arts and Sciences, Université de Montréal

**Keywords:** Hypoxia, EMT, RNAseq, WT1, microRNA

## Abstract

The majority of cancer deaths are caused by solid tumors, where the four most prevalent cancers (breast, lung, colorectal and prostate) account for more than 60% of all cases (1). Tumor cell heterogeneity driven by variable cancer microenvironments, such as hypoxia, is a key determinant of therapeutic outcome. We developed a novel culture protocol, termed the Long-Term Hypoxia (LTHY) time course, to recapitulate the gradual development of severe hypoxia seen *in vivo*, to mimic conditions observed in primary tumors. Cells subjected to LTHY underwent a non-canonical epithelial to mesenchymal transition (EMT) based on miRNA and mRNA signatures as well as displayed EMT-like morphological changes. Concomitant to this, we report production of a novel truncated isoform of WT1 transcription factor (tWt1), a non-canonical EMT driver, with expression driven by a yet undescribed intronic promoter through hypoxia-responsive elements (HREs). We further demonstrated that tWt1 initiates translation from an intron-derived start codon, retains proper subcellular localization, DNA binding, and its human ortholog negatively predicts long-term patient survival. Our study demonstrates the importance of culture conditions that better mimic those observed in cancers, especially with regards to hypoxia, and identifies a novel isoform of WT1 which correlates with poor long-term survival in ovarian cancer.
