## Supplementary material for "Long-term severe hypoxia adaptation induces non-canonical EMT and a novel Wilms Tumor 1 (WT1) isoform": MS data.xlsx

### Sheet: EC2
Etienne Gagnon EG1_2 230919, Peptide report created on 01/06/2020
Experiment: Etienne Gagnon EG1_2 230919
	Peak List Generator: unknown
		Version: unknown
		Charge States Calculated: unknown
		Deisotoped: unknown
		Textual Annotation: unknown
	Database Set: 1 Database
		Database Name: the Etienne gagnon database
			Version: unknown
			Taxonomy: All Entries
			Number of Proteins: 7
		Explain Database w/ < 1000 entries:
		Does database contain common contaminants?: unknown
	Search Engine Set: 1 Search Engine
		Search Engine: PEAKS Studio
			Version: 10.5 (2019-07-09)
			Samples: All Samples
			Fragment Tolerance: 0.0100 Da (Monoisotopic) (Service_Gagnon_230919_2_ (peptides_1_1_0.mzid), Service_Gagnon_230919_2_ (peptides_1_1_0.mzid), Service_Gagnon_230919_2_ (peptides_1_1_0.mzid)), 0.30 Da (Monoisotopic) (Service_Gagnon_230919_1 (peptides_1_1_0.mzid), Service_Gagnon_230919_1 (peptides_1_1_0.mzid))
			Parent Tolerance: 10.0 PPM (Monoisotopic)
			Fixed Modifications: +57 on C (Carbamidomethyl)
			Variable Modifications: +1 on NQ (Deamidated), +16 on M (Oxidation), +42 on n (Acetyl), +80 on STY (Phospho)
			Database: the Etienne gagnon database (unknown version, 7 entries)
			Digestion Enzyme: Trypsin
			Max Missed Cleavages: 3
			Probability Model:
				Service_Gagnon_230919_1 (peptides_1_1_0.mzid): Peptide Prophet with Delta Mass Correction (No decoys found) [all charge states]
				Service_Gagnon_230919_2_ (peptides_1_1_0.mzid): Peptide Prophet with Delta Mass Correction (No decoys found) [all charge states]
	Scaffold: Version: Scaffold_4.8.3
		Modification Metadata Set: 2334 modifications
			Source: C:\Program Files\Scaffold 4\parameters\unimod.xml
			Comment:
		Protein Grouping Strategy: Experiment-wide grouping with binary peptide-protein weights
		Peptide Thresholds: 80.0% minimum
		Protein Thresholds: 50.0% minimum and 1 peptide minimum
		Peptide FDR: 0.7% (Prophet)
		Protein FDR: 0.0% (Prophet)
		GO Annotation Source(s):
		Alternate ID Source(s):
Experiment name	Biological sample category	Biological sample name	MS/MS sample name	Protein name	Protein accession numbers	Database sources	Protein molecular weight (Da)	Protein identification probability	Exclusive unique peptide count	Exclusive unique spectrum count	Exclusive spectrum count	Percentage of total spectra	Percentage sequence coverage	Peptide sequence	Previous amino acid	Next amino acid	Best Peptide identification probability	Best PEAKS Studio Peptide Score	Number of identified +1H spectra	Number of identified +2H spectra	Number of identified +3H spectra	Number of identified +4H spectra	Number of enzymatic termini	Calculated +1H Peptide Mass (AMU)	Median Retention Time	Total Precursor Intensity	Total TIC	Peptide start index	Peptide stop index	Star Category	Assigned	Other Proteins
Etienne Gagnon EG1_2 230919	EC1	EC1	Service_Gagnon_230919_1 (peptides_1_1_0.mzid)	Isoform_1G	Isoform_1G,Isoform_1K,Isoform_1Y,Isoform_2	Etienne ganon DB.FASTA	50008.8	1	9	9	13	0.812	0.205	ASDFTEPCSR	M	V	0.997	54	0	2	0	0	1	1211.5	2382.36		457246	30	39	Empty	TRUE
Etienne Gagnon EG1_2 230919	EC1	EC1	Service_Gagnon_230919_1 (peptides_1_1_0.mzid)	Isoform_1G	Isoform_1G,Isoform_1K,Isoform_1Y,Isoform_2	Etienne ganon DB.FASTA	50008.8	1	9	9	13	0.812	0.205	FSRSDQLKR	R	H	0.997	38.8	0	0	1	0	2	1136.62	1272.16		192168	111	119	Empty	TRUE
Etienne Gagnon EG1_2 230919	EC1	EC1	Service_Gagnon_230919_1 (peptides_1_1_0.mzid)	Isoform_1G	Isoform_1G,Isoform_1K,Isoform_1Y,Isoform_2	Etienne ganon DB.FASTA	50008.8	1	9	9	13	0.812	0.205	KHTGEKPYQCDFKDCER	R	R	0.997	40.4	0	0	0	1	2	2197.98	1618.05		54257.8	93	109	Empty	TRUE
Etienne Gagnon EG1_2 230919	EC1	EC1	Service_Gagnon_230919_1 (peptides_1_1_0.mzid)	Isoform_1G	Isoform_1G,Isoform_1K,Isoform_1Y,Isoform_2	Etienne ganon DB.FASTA	50008.8	1	9	9	13	0.812	0.205	KHTGEKPYQCDFKDCERR	R	F	0.997	53.3	0	0	0	0	2	2354.08	1505.41		84209.6	93	110	Empty	TRUE
Etienne Gagnon EG1_2 230919	EC1	EC1	Service_Gagnon_230919_1 (peptides_1_1_0.mzid)	Isoform_1G	Isoform_1G,Isoform_1K,Isoform_1Y,Isoform_2	Etienne ganon DB.FASTA	50008.8	1	9	9	13	0.812	0.205	SAMPEGYVQER	K	T	0.997	70.9	0	1	0	0	2	1266.58	2251.65		1052200	287	297	Empty	TRUE
Etienne Gagnon EG1_2 230919	EC1	EC1	Service_Gagnon_230919_1 (peptides_1_1_0.mzid)	Isoform_1G	Isoform_1G,Isoform_1K,Isoform_1Y,Isoform_2	Etienne ganon DB.FASTA	50008.8	1	9	9	13	0.812	0.205	SHLQMHSR	L	K	0.99	32.7	0	1	0	0	1	1037.49	1458.67		346161	85	92	Empty	TRUE
Etienne Gagnon EG1_2 230919	EC1	EC1	Service_Gagnon_230919_1 (peptides_1_1_0.mzid)	Isoform_1G	Isoform_1G,Isoform_1K,Isoform_1Y,Isoform_2	Etienne ganon DB.FASTA	50008.8	1	9	9	13	0.812	0.205	THTGKTSEKPFSCR	R	W	0.997	38.5	0	0	0	1	2	1635.79	1209.99		36503.6	151	164	Empty	TRUE
Etienne Gagnon EG1_2 230919	EC1	EC1	Service_Gagnon_230919_1 (peptides_1_1_0.mzid)	Isoform_1G	Isoform_1G,Isoform_1K,Isoform_1Y,Isoform_2	Etienne ganon DB.FASTA	50008.8	1	9	9	13	0.812	0.205	VSGVAPTLVR	R	S	0.997	53.3	0	4	0	0	2	998.599	2462.85		814672	50	59	Empty	TRUE
Etienne Gagnon EG1_2 230919	EC1	EC1	Service_Gagnon_230919_1 (peptides_1_1_0.mzid)	Isoform_1G	Isoform_1G,Isoform_1K,Isoform_1Y,Isoform_2	Etienne ganon DB.FASTA	50008.8	1	9	9	13	0.812	0.205	VSPWSEDVRR	R	V	0.997	56.2	0	0	1	0	2	1230.62	2359.45		234258	40	49	Empty	TRUE
Etienne Gagnon EG1_2 230919	EC2	EC2	Service_Gagnon_230919_2_ (peptides_1_1_0.mzid)	Isoform_1G	Isoform_1G,Isoform_1K,Isoform_1Y,Isoform_2	Etienne ganon DB.FASTA	50115	1	21	37	59	0.881	0.351	ASDFTEPCSR	M	V	0.997	99.5	0	4	0	0	1	1211.5	2419.79		11524300	30	39	Empty	TRUE
Etienne Gagnon EG1_2 230919	EC2	EC2	Service_Gagnon_230919_2_ (peptides_1_1_0.mzid)	Isoform_1G	Isoform_1G,Isoform_1K,Isoform_1Y,Isoform_2	Etienne ganon DB.FASTA	50115	1	21	37	59	0.881	0.351	AYPGCNKR	C	Y	0.964	37.5	0	1	0	0	1	1007.47	1437.98		327536	73	80	Empty	TRUE
Etienne Gagnon EG1_2 230919	EC2	EC2	Service_Gagnon_230919_2_ (peptides_1_1_0.mzid)	Isoform_1G	Isoform_1G,Isoform_1K,Isoform_1Y,Isoform_2	Etienne ganon DB.FASTA	50115	1	21	37	59	0.881	0.351	FARSDELVR	K	H	0.997	68.5	0	0	1	0	2	1092.58	2148.77		644490	172	180	Empty	TRUE
Etienne Gagnon EG1_2 230919	EC2	EC2	Service_Gagnon_230919_2_ (peptides_1_1_0.mzid)	Isoform_1G	Isoform_1G,Isoform_1K,Isoform_1Y,Isoform_2	Etienne ganon DB.FASTA	50115	1	21	37	59	0.881	0.351	HTGVKPFQCK	R	T	0.997	75.2	0	2	1	0	2	1201.61	1572.15		3703590	124	133	Empty	TRUE
Etienne Gagnon EG1_2 230919	EC2	EC2	Service_Gagnon_230919_2_ (peptides_1_1_0.mzid)	Isoform_1G	Isoform_1G,Isoform_1K,Isoform_1Y,Isoform_2	Etienne ganon DB.FASTA	50115	1	21	37	59	0.881	0.351	KHTGEKPYQCDFKDCER	R	R	0.997	111	0	0	0	1	2	2197.98	1719.46		84523.7	93	109	Empty	TRUE
Etienne Gagnon EG1_2 230919	EC2	EC2	Service_Gagnon_230919_2_ (peptides_1_1_0.mzid)	Isoform_1G	Isoform_1G,Isoform_1K,Isoform_1Y,Isoform_2	Etienne ganon DB.FASTA	50115	1	21	37	59	0.881	0.351	KHTGEKPYQCDFKDCERR	R	F	0.997	115	0	0	0	1	2	2354.08	1614.22		380297	93	110	Empty	TRUE
Etienne Gagnon EG1_2 230919	EC2	EC2	Service_Gagnon_230919_2_ (peptides_1_1_0.mzid)	Isoform_1G	Isoform_1G,Isoform_1K,Isoform_1Y,Isoform_2	Etienne ganon DB.FASTA	50115	1	21	37	59	0.881	0.351	LSHLQMHSR	K	K	0.997	61.1	0	1	2	0	2	1150.58	2149.94		648857	84	92	Empty	TRUE
Etienne Gagnon EG1_2 230919	EC2	EC2	Service_Gagnon_230919_2_ (peptides_1_1_0.mzid)	Isoform_1G	Isoform_1G,Isoform_1K,Isoform_1Y,Isoform_2	Etienne ganon DB.FASTA	50115	1	21	37	59	0.881	0.351	RVSGVAPTLVR	R	S	0.997	51.2	0	2	0	0	2	1154.7	2389.12		1295800	49	59	Empty	TRUE
Etienne Gagnon EG1_2 230919	EC2	EC2	Service_Gagnon_230919_2_ (peptides_1_1_0.mzid)	Isoform_1G	Isoform_1G,Isoform_1K,Isoform_1Y,Isoform_2	Etienne ganon DB.FASTA	50115	1	21	37	59	0.881	0.351	SAMPEGYVQER	K	T	0.997	104	0	2	0	0	2	1266.58	2083.36		4416850	287	297	Empty	TRUE
Etienne Gagnon EG1_2 230919	EC2	EC2	Service_Gagnon_230919_2_ (peptides_1_1_0.mzid)	Isoform_1G	Isoform_1G,Isoform_1K,Isoform_1Y,Isoform_2	Etienne ganon DB.FASTA	50115	1	21	37	59	0.881	0.351	SASETSEKRPF	R	M	0.996	44	0	1	0	0	1	1238.6	1862.87		54106.3	60	70	Empty	TRUE
Etienne Gagnon EG1_2 230919	EC2	EC2	Service_Gagnon_230919_2_ (peptides_1_1_0.mzid)	Isoform_1G	Isoform_1G,Isoform_1K,Isoform_1Y,Isoform_2	Etienne ganon DB.FASTA	50115	1	21	37	59	0.881	0.351	SASETSEKRPFMCAYPGCNKR	R	Y	0.997	84.2	0	0	0	4	2	2476.12	2321.83		879122	60	80	Empty	TRUE
Etienne Gagnon EG1_2 230919	EC2	EC2	Service_Gagnon_230919_2_ (peptides_1_1_0.mzid)	Isoform_1G	Isoform_1G,Isoform_1K,Isoform_1Y,Isoform_2	Etienne ganon DB.FASTA	50115	1	21	37	59	0.881	0.351	SDELVRHHNMHQR	R	N	0.997	51.4	0	0	1	1	2	1658.79	1237.01		82315.2	175	187	Empty	TRUE
Etienne Gagnon EG1_2 230919	EC2	EC2	Service_Gagnon_230919_2_ (peptides_1_1_0.mzid)	Isoform_1G	Isoform_1G,Isoform_1K,Isoform_1Y,Isoform_2	Etienne ganon DB.FASTA	50115	1	21	37	59	0.881	0.351	SDFTEPCSR	A	V	0.997	58.9	0	1	0	0	1	1140.46	2288.92		95280.7	31	39	Empty	TRUE
Etienne Gagnon EG1_2 230919	EC2	EC2	Service_Gagnon_230919_2_ (peptides_1_1_0.mzid)	Isoform_1G	Isoform_1G,Isoform_1K,Isoform_1Y,Isoform_2	Etienne ganon DB.FASTA	50115	1	21	37	59	0.881	0.351	SDHLKTHTR	R	T	0.997	84.8	0	0	3	0	2	1094.57	882.558		589880	142	150	Empty	TRUE
Etienne Gagnon EG1_2 230919	EC2	EC2	Service_Gagnon_230919_2_ (peptides_1_1_0.mzid)	Isoform_1G	Isoform_1G,Isoform_1K,Isoform_1Y,Isoform_2	Etienne ganon DB.FASTA	50115	1	21	37	59	0.881	0.351	THTGKTSEKPFSCR	R	W	0.997	104	0	0	1	1	2	1635.79	1310.37		1436190	151	164	Empty	TRUE
Etienne Gagnon EG1_2 230919	EC2	EC2	Service_Gagnon_230919_2_ (peptides_1_1_0.mzid)	Isoform_1G	Isoform_1G,Isoform_1K,Isoform_1Y,Isoform_2	Etienne ganon DB.FASTA	50115	1	21	37	59	0.881	0.351	TIFFKDDGNYKTR	R	A	0.997	64.5	0	0	1	0	2	1604.81	2612.45		152945	298	310	Empty	TRUE
Etienne Gagnon EG1_2 230919	EC2	EC2	Service_Gagnon_230919_2_ (peptides_1_1_0.mzid)	Isoform_1G	Isoform_1G,Isoform_1K,Isoform_1Y,Isoform_2	Etienne ganon DB.FASTA	50115	1	21	37	59	0.881	0.351	TSEKPFSCR	K	W	0.997	71.7	0	3	0	0	2	1111.52	1805.53		570582	156	164	Empty	TRUE
Etienne Gagnon EG1_2 230919	EC2	EC2	Service_Gagnon_230919_2_ (peptides_1_1_0.mzid)	Isoform_1G	Isoform_1G,Isoform_1K,Isoform_1Y,Isoform_2	Etienne ganon DB.FASTA	50115	1	21	37	59	0.881	0.351	VSGVAPTLVR	R	S	0.997	65.2	0	12	0	0	2	998.599	2602.91		19771900	50	59	Empty	TRUE
Etienne Gagnon EG1_2 230919	EC2	EC2	Service_Gagnon_230919_2_ (peptides_1_1_0.mzid)	Isoform_1G	Isoform_1G,Isoform_1K,Isoform_1Y,Isoform_2	Etienne ganon DB.FASTA	50115	1	21	37	59	0.881	0.351	VSPWSEDVR	R	R	0.997	88.8	0	1	0	0	2	1074.52	2649.63		1249180	40	48	Empty	TRUE
Etienne Gagnon EG1_2 230919	EC2	EC2	Service_Gagnon_230919_2_ (peptides_1_1_0.mzid)	Isoform_1G	Isoform_1G,Isoform_1K,Isoform_1Y,Isoform_2	Etienne ganon DB.FASTA	50115	1	21	37	59	0.881	0.351	VSPWSEDVRR	R	V	0.997	87.4	0	4	3	0	2	1230.62	2441.59		12808700	40	49	Empty	TRUE
Etienne Gagnon EG1_2 230919	EC2	EC2	Service_Gagnon_230919_2_ (peptides_1_1_0.mzid)	Isoform_1G	Isoform_1G,Isoform_1K,Isoform_1Y,Isoform_2	Etienne ganon DB.FASTA	50115	1	21	37	59	0.881	0.351	YFKLSHLQMHSR	R	K	0.997	88.8	0	0	1	1	2	1546.79	2623.02		809167	81	92	Empty	TRUE
END OF FILE

### Sheet: EC1
Etienne Gagnon EG1_2 230919, Peptide report created on 01/06/2020
Experiment: Etienne Gagnon EG1_2 230919
	Peak List Generator: unknown
		Version: unknown
		Charge States Calculated: unknown
		Deisotoped: unknown
		Textual Annotation: unknown
	Database Set: 1 Database
		Database Name: the Etienne gagnon database
			Version: unknown
			Taxonomy: All Entries
			Number of Proteins: 7
		Explain Database w/ < 1000 entries:
		Does database contain common contaminants?: unknown
	Search Engine Set: 1 Search Engine
		Search Engine: PEAKS Studio
			Version: 10.5 (2019-07-09)
			Samples: All Samples
			Fragment Tolerance: 0.0100 Da (Monoisotopic) (Service_Gagnon_230919_2_ (peptides_1_1_0.mzid), Service_Gagnon_230919_2_ (peptides_1_1_0.mzid), Service_Gagnon_230919_2_ (peptides_1_1_0.mzid)), 0.30 Da (Monoisotopic) (Service_Gagnon_230919_1 (peptides_1_1_0.mzid), Service_Gagnon_230919_1 (peptides_1_1_0.mzid))
			Parent Tolerance: 10.0 PPM (Monoisotopic)
			Fixed Modifications: +57 on C (Carbamidomethyl)
			Variable Modifications: +1 on NQ (Deamidated), +16 on M (Oxidation), +42 on n (Acetyl), +80 on STY (Phospho)
			Database: the Etienne gagnon database (unknown version, 7 entries)
			Digestion Enzyme: Trypsin
			Max Missed Cleavages: 3
			Probability Model:
				Service_Gagnon_230919_1 (peptides_1_1_0.mzid): Peptide Prophet with Delta Mass Correction (No decoys found) [all charge states]
				Service_Gagnon_230919_2_ (peptides_1_1_0.mzid): Peptide Prophet with Delta Mass Correction (No decoys found) [all charge states]
	Scaffold: Version: Scaffold_4.8.3
		Modification Metadata Set: 2334 modifications
			Source: C:\Program Files\Scaffold 4\parameters\unimod.xml
			Comment:
		Protein Grouping Strategy: Experiment-wide grouping with binary peptide-protein weights
		Peptide Thresholds: 80.0% minimum
		Protein Thresholds: 50.0% minimum and 1 peptide minimum
		Peptide FDR: 0.7% (Prophet)
		Protein FDR: 0.0% (Prophet)
		GO Annotation Source(s):
		Alternate ID Source(s):
Experiment name	Biological sample category	Biological sample name	MS/MS sample name	Protein name	Protein accession numbers	Database sources	Protein molecular weight (Da)	Protein identification probability	Exclusive unique peptide count	Exclusive unique spectrum count	Exclusive spectrum count	Percentage of total spectra	Percentage sequence coverage	Peptide sequence	Previous amino acid	Next amino acid	Best Peptide identification probability	Best PEAKS Studio Peptide Score	Number of identified +1H spectra	Number of identified +2H spectra	Number of identified +3H spectra	Number of identified +4H spectra	Number of enzymatic termini	Calculated +1H Peptide Mass (AMU)	Median Retention Time	Total Precursor Intensity	Total TIC	Peptide start index	Peptide stop index	Star Category	Assigned	Other Proteins
Etienne Gagnon EG1_2 230919	EC1	EC1	Service_Gagnon_230919_1 (peptides_1_1_0.mzid)	Isoform_1G	Isoform_1G,Isoform_1K,Isoform_1Y,Isoform_2	Etienne ganon DB.FASTA	50008.8	1	9	9	13	0.812	0.205	ASDFTEPCSR	M	V	0.997	54	0	2	0	0	1	1211.5	2382.36		457246	30	39	Empty	TRUE
Etienne Gagnon EG1_2 230919	EC1	EC1	Service_Gagnon_230919_1 (peptides_1_1_0.mzid)	Isoform_1G	Isoform_1G,Isoform_1K,Isoform_1Y,Isoform_2	Etienne ganon DB.FASTA	50008.8	1	9	9	13	0.812	0.205	FSRSDQLKR	R	H	0.997	38.8	0	0	1	0	2	1136.62	1272.16		192168	111	119	Empty	TRUE
Etienne Gagnon EG1_2 230919	EC1	EC1	Service_Gagnon_230919_1 (peptides_1_1_0.mzid)	Isoform_1G	Isoform_1G,Isoform_1K,Isoform_1Y,Isoform_2	Etienne ganon DB.FASTA	50008.8	1	9	9	13	0.812	0.205	KHTGEKPYQCDFKDCER	R	R	0.997	40.4	0	0	0	1	2	2197.98	1618.05		54257.8	93	109	Empty	TRUE
Etienne Gagnon EG1_2 230919	EC1	EC1	Service_Gagnon_230919_1 (peptides_1_1_0.mzid)	Isoform_1G	Isoform_1G,Isoform_1K,Isoform_1Y,Isoform_2	Etienne ganon DB.FASTA	50008.8	1	9	9	13	0.812	0.205	KHTGEKPYQCDFKDCERR	R	F	0.997	53.3	0	0	0	0	2	2354.08	1505.41		84209.6	93	110	Empty	TRUE
Etienne Gagnon EG1_2 230919	EC1	EC1	Service_Gagnon_230919_1 (peptides_1_1_0.mzid)	Isoform_1G	Isoform_1G,Isoform_1K,Isoform_1Y,Isoform_2	Etienne ganon DB.FASTA	50008.8	1	9	9	13	0.812	0.205	SAMPEGYVQER	K	T	0.997	70.9	0	1	0	0	2	1266.58	2251.65		1052200	287	297	Empty	TRUE
Etienne Gagnon EG1_2 230919	EC1	EC1	Service_Gagnon_230919_1 (peptides_1_1_0.mzid)	Isoform_1G	Isoform_1G,Isoform_1K,Isoform_1Y,Isoform_2	Etienne ganon DB.FASTA	50008.8	1	9	9	13	0.812	0.205	SHLQMHSR	L	K	0.99	32.7	0	1	0	0	1	1037.49	1458.67		346161	85	92	Empty	TRUE
Etienne Gagnon EG1_2 230919	EC1	EC1	Service_Gagnon_230919_1 (peptides_1_1_0.mzid)	Isoform_1G	Isoform_1G,Isoform_1K,Isoform_1Y,Isoform_2	Etienne ganon DB.FASTA	50008.8	1	9	9	13	0.812	0.205	THTGKTSEKPFSCR	R	W	0.997	38.5	0	0	0	1	2	1635.79	1209.99		36503.6	151	164	Empty	TRUE
Etienne Gagnon EG1_2 230919	EC1	EC1	Service_Gagnon_230919_1 (peptides_1_1_0.mzid)	Isoform_1G	Isoform_1G,Isoform_1K,Isoform_1Y,Isoform_2	Etienne ganon DB.FASTA	50008.8	1	9	9	13	0.812	0.205	VSGVAPTLVR	R	S	0.997	53.3	0	4	0	0	2	998.599	2462.85		814672	50	59	Empty	TRUE
Etienne Gagnon EG1_2 230919	EC1	EC1	Service_Gagnon_230919_1 (peptides_1_1_0.mzid)	Isoform_1G	Isoform_1G,Isoform_1K,Isoform_1Y,Isoform_2	Etienne ganon DB.FASTA	50008.8	1	9	9	13	0.812	0.205	VSPWSEDVRR	R	V	0.997	56.2	0	0	1	0	2	1230.62	2359.45		234258	40	49	Empty	TRUE
Etienne Gagnon EG1_2 230919	EC2	EC2	Service_Gagnon_230919_2_ (peptides_1_1_0.mzid)	Isoform_1G	Isoform_1G,Isoform_1K,Isoform_1Y,Isoform_2	Etienne ganon DB.FASTA	50115	1	21	37	59	0.881	0.351	ASDFTEPCSR	M	V	0.997	99.5	0	4	0	0	1	1211.5	2419.79		11524300	30	39	Empty	TRUE
Etienne Gagnon EG1_2 230919	EC2	EC2	Service_Gagnon_230919_2_ (peptides_1_1_0.mzid)	Isoform_1G	Isoform_1G,Isoform_1K,Isoform_1Y,Isoform_2	Etienne ganon DB.FASTA	50115	1	21	37	59	0.881	0.351	AYPGCNKR	C	Y	0.964	37.5	0	1	0	0	1	1007.47	1437.98		327536	73	80	Empty	TRUE
Etienne Gagnon EG1_2 230919	EC2	EC2	Service_Gagnon_230919_2_ (peptides_1_1_0.mzid)	Isoform_1G	Isoform_1G,Isoform_1K,Isoform_1Y,Isoform_2	Etienne ganon DB.FASTA	50115	1	21	37	59	0.881	0.351	FARSDELVR	K	H	0.997	68.5	0	0	1	0	2	1092.58	2148.77		644490	172	180	Empty	TRUE
Etienne Gagnon EG1_2 230919	EC2	EC2	Service_Gagnon_230919_2_ (peptides_1_1_0.mzid)	Isoform_1G	Isoform_1G,Isoform_1K,Isoform_1Y,Isoform_2	Etienne ganon DB.FASTA	50115	1	21	37	59	0.881	0.351	HTGVKPFQCK	R	T	0.997	75.2	0	2	1	0	2	1201.61	1572.15		3703590	124	133	Empty	TRUE
Etienne Gagnon EG1_2 230919	EC2	EC2	Service_Gagnon_230919_2_ (peptides_1_1_0.mzid)	Isoform_1G	Isoform_1G,Isoform_1K,Isoform_1Y,Isoform_2	Etienne ganon DB.FASTA	50115	1	21	37	59	0.881	0.351	KHTGEKPYQCDFKDCER	R	R	0.997	111	0	0	0	1	2	2197.98	1719.46		84523.7	93	109	Empty	TRUE
Etienne Gagnon EG1_2 230919	EC2	EC2	Service_Gagnon_230919_2_ (peptides_1_1_0.mzid)	Isoform_1G	Isoform_1G,Isoform_1K,Isoform_1Y,Isoform_2	Etienne ganon DB.FASTA	50115	1	21	37	59	0.881	0.351	KHTGEKPYQCDFKDCERR	R	F	0.997	115	0	0	0	1	2	2354.08	1614.22		380297	93	110	Empty	TRUE
Etienne Gagnon EG1_2 230919	EC2	EC2	Service_Gagnon_230919_2_ (peptides_1_1_0.mzid)	Isoform_1G	Isoform_1G,Isoform_1K,Isoform_1Y,Isoform_2	Etienne ganon DB.FASTA	50115	1	21	37	59	0.881	0.351	LSHLQMHSR	K	K	0.997	61.1	0	1	2	0	2	1150.58	2149.94		648857	84	92	Empty	TRUE
Etienne Gagnon EG1_2 230919	EC2	EC2	Service_Gagnon_230919_2_ (peptides_1_1_0.mzid)	Isoform_1G	Isoform_1G,Isoform_1K,Isoform_1Y,Isoform_2	Etienne ganon DB.FASTA	50115	1	21	37	59	0.881	0.351	RVSGVAPTLVR	R	S	0.997	51.2	0	2	0	0	2	1154.7	2389.12		1295800	49	59	Empty	TRUE
Etienne Gagnon EG1_2 230919	EC2	EC2	Service_Gagnon_230919_2_ (peptides_1_1_0.mzid)	Isoform_1G	Isoform_1G,Isoform_1K,Isoform_1Y,Isoform_2	Etienne ganon DB.FASTA	50115	1	21	37	59	0.881	0.351	SAMPEGYVQER	K	T	0.997	104	0	2	0	0	2	1266.58	2083.36		4416850	287	297	Empty	TRUE
Etienne Gagnon EG1_2 230919	EC2	EC2	Service_Gagnon_230919_2_ (peptides_1_1_0.mzid)	Isoform_1G	Isoform_1G,Isoform_1K,Isoform_1Y,Isoform_2	Etienne ganon DB.FASTA	50115	1	21	37	59	0.881	0.351	SASETSEKRPF	R	M	0.996	44	0	1	0	0	1	1238.6	1862.87		54106.3	60	70	Empty	TRUE
Etienne Gagnon EG1_2 230919	EC2	EC2	Service_Gagnon_230919_2_ (peptides_1_1_0.mzid)	Isoform_1G	Isoform_1G,Isoform_1K,Isoform_1Y,Isoform_2	Etienne ganon DB.FASTA	50115	1	21	37	59	0.881	0.351	SASETSEKRPFMCAYPGCNKR	R	Y	0.997	84.2	0	0	0	4	2	2476.12	2321.83		879122	60	80	Empty	TRUE
Etienne Gagnon EG1_2 230919	EC2	EC2	Service_Gagnon_230919_2_ (peptides_1_1_0.mzid)	Isoform_1G	Isoform_1G,Isoform_1K,Isoform_1Y,Isoform_2	Etienne ganon DB.FASTA	50115	1	21	37	59	0.881	0.351	SDELVRHHNMHQR	R	N	0.997	51.4	0	0	1	1	2	1658.79	1237.01		82315.2	175	187	Empty	TRUE
Etienne Gagnon EG1_2 230919	EC2	EC2	Service_Gagnon_230919_2_ (peptides_1_1_0.mzid)	Isoform_1G	Isoform_1G,Isoform_1K,Isoform_1Y,Isoform_2	Etienne ganon DB.FASTA	50115	1	21	37	59	0.881	0.351	SDFTEPCSR	A	V	0.997	58.9	0	1	0	0	1	1140.46	2288.92		95280.7	31	39	Empty	TRUE
Etienne Gagnon EG1_2 230919	EC2	EC2	Service_Gagnon_230919_2_ (peptides_1_1_0.mzid)	Isoform_1G	Isoform_1G,Isoform_1K,Isoform_1Y,Isoform_2	Etienne ganon DB.FASTA	50115	1	21	37	59	0.881	0.351	SDHLKTHTR	R	T	0.997	84.8	0	0	3	0	2	1094.57	882.558		589880	142	150	Empty	TRUE
Etienne Gagnon EG1_2 230919	EC2	EC2	Service_Gagnon_230919_2_ (peptides_1_1_0.mzid)	Isoform_1G	Isoform_1G,Isoform_1K,Isoform_1Y,Isoform_2	Etienne ganon DB.FASTA	50115	1	21	37	59	0.881	0.351	THTGKTSEKPFSCR	R	W	0.997	104	0	0	1	1	2	1635.79	1310.37		1436190	151	164	Empty	TRUE
Etienne Gagnon EG1_2 230919	EC2	EC2	Service_Gagnon_230919_2_ (peptides_1_1_0.mzid)	Isoform_1G	Isoform_1G,Isoform_1K,Isoform_1Y,Isoform_2	Etienne ganon DB.FASTA	50115	1	21	37	59	0.881	0.351	TIFFKDDGNYKTR	R	A	0.997	64.5	0	0	1	0	2	1604.81	2612.45		152945	298	310	Empty	TRUE
Etienne Gagnon EG1_2 230919	EC2	EC2	Service_Gagnon_230919_2_ (peptides_1_1_0.mzid)	Isoform_1G	Isoform_1G,Isoform_1K,Isoform_1Y,Isoform_2	Etienne ganon DB.FASTA	50115	1	21	37	59	0.881	0.351	TSEKPFSCR	K	W	0.997	71.7	0	3	0	0	2	1111.52	1805.53		570582	156	164	Empty	TRUE
Etienne Gagnon EG1_2 230919	EC2	EC2	Service_Gagnon_230919_2_ (peptides_1_1_0.mzid)	Isoform_1G	Isoform_1G,Isoform_1K,Isoform_1Y,Isoform_2	Etienne ganon DB.FASTA	50115	1	21	37	59	0.881	0.351	VSGVAPTLVR	R	S	0.997	65.2	0	12	0	0	2	998.599	2602.91		19771900	50	59	Empty	TRUE
Etienne Gagnon EG1_2 230919	EC2	EC2	Service_Gagnon_230919_2_ (peptides_1_1_0.mzid)	Isoform_1G	Isoform_1G,Isoform_1K,Isoform_1Y,Isoform_2	Etienne ganon DB.FASTA	50115	1	21	37	59	0.881	0.351	VSPWSEDVR	R	R	0.997	88.8	0	1	0	0	2	1074.52	2649.63		1249180	40	48	Empty	TRUE
Etienne Gagnon EG1_2 230919	EC2	EC2	Service_Gagnon_230919_2_ (peptides_1_1_0.mzid)	Isoform_1G	Isoform_1G,Isoform_1K,Isoform_1Y,Isoform_2	Etienne ganon DB.FASTA	50115	1	21	37	59	0.881	0.351	VSPWSEDVRR	R	V	0.997	87.4	0	4	3	0	2	1230.62	2441.59		12808700	40	49	Empty	TRUE
Etienne Gagnon EG1_2 230919	EC2	EC2	Service_Gagnon_230919_2_ (peptides_1_1_0.mzid)	Isoform_1G	Isoform_1G,Isoform_1K,Isoform_1Y,Isoform_2	Etienne ganon DB.FASTA	50115	1	21	37	59	0.881	0.351	YFKLSHLQMHSR	R	K	0.997	88.8	0	0	1	1	2	1546.79	2623.02		809167	81	92	Empty	TRUE
END OF FILE
